# The mechanism of mRNA activation

**DOI:** 10.1101/2023.11.15.567265

**Authors:** Riley C. Gentry, Nicholas A. Ide, Victoria M. Comunale, Erik W. Hartwick, Colin D. Kinz-Thompson, Ruben L. Gonzalez

## Abstract

During translation initiation, messenger RNA molecules must be identified and activated for loading into a ribosome. In this rate-limiting step, the heterotrimeric protein eukaryotic initiation factor eIF4F must recognize and productively interact with the 7-methylguanosine cap at the 5’ end of the messenger RNA and subsequently activate the message. Despite its fundamental, regulatory role in gene expression, the molecular events underlying cap recognition and messenger RNA activation remain mysterious. Here, we generate a unique, single-molecule fluorescence imaging system to interrogate the dynamics with which eIF4F discriminates productive and non-productive locations on full-length, native messenger RNA molecules. At the single-molecule level, we observe stochastic sampling of eIF4F along the length of the messenger RNA and identify allosteric communication between the eIF4F subunits which ultimately drive cap-recognition and subsequent activation of the message. Our experiments uncover novel functions for each subunit of eIF4F and we conclude by presenting a model for messenger RNA activation which precisely defines the composition of the activated message. This model provides a general framework for understanding how messenger RNA molecules may be discriminated from one another, and how other RNA-binding proteins may control the efficiency of translation initiation.
