## Supplemental Table 1 for "The mechanism of mRNA activation"

### Sheet: Legend
Each Tab contains the raw fitting parameters for the survival plots of the designated experiment type.
None of the rates are corrected for labeling efficiency or framerate.
Abbreviation	Description
# Traces	The number of trajectories manually curated
k (on or off)	The rate calculated from a single exponential fit of the survival curve in units of per frame
A	The amplitude from the single-exponential fit
Frames before injection	The number of frames before the injection occurred, and therefore excluded from the survival-time analysis
# Events	The number of events included in the survival curve, as identified by the Hidden-Markov-Modeling
Equilibrium koff (slow)	The slower of the steady-state rates calculated from a biexpontial fit of the steady-state data reported in units of per frame
A (slow)	The amplitude for the slower steady-state rate calculated from a biexponetial fit of the steady-state data
Equilibrium koff (fast)	The faster of the steady-state rates calculated from a biexpontial fit of the steady-state data reported in units of per frame
A (fast)	The amplitude for the faster steady-state rate calculated from a biexponetial fit of the steady-state data
kav, off	The population-weighted average of the steady-state data reported in units of per frame

### Sheet: Cy5-eIF4G Injection
				Pre-steady-state				Steady-state
Construct	# Traces	Framerate (fps)	Concentration	kon	A	Frames before injection	# on events	Equilibrium koff (slow)	Equilibrium koff (fast)	A off slow	A off fast	# off events	kav,off
Uncapped	92	10	1nM	0.0134154	0.872401	24	85	0.00883276	0.1234	0.657849	0.302144	124	0.0448911
Uncapped	330	10	1nM	0.018319	1.05314	22	318	0.00775942	0.0302622	0.371409	0.550829	428	0.0211998
Uncapped	131	10	3nM	0.0245979	0.94595	22	121	0.00545364	0.068643	0.283841	0.596517	268	0.0482697
Uncapped	381	10	3nM	0.0572496	1.04589	20	343	0.0067174	0.0511275	0.329561	0.575158	530	0.0349503
Uncapped	103	10	5nM	0.0399306	1.04288	22	96	0.0077773	0.08378	0.422318	0.453345	193	0.0471251
Uncapped	168	10	5nM	0.0844762	1.10446	19	163	0.00670784	0.0785984	0.31784	0.609685	297	0.0539632
Internal	244	10	1nM	0.0170686	1.04045	20	238	0.00468576	0.025147	0.420592	0.450244	346	0.0152647
Internal	356	10	1nM	0.019063	1.02797	20	347	0.00602459	0.025311	0.40119	0.486125	517	0.0165908
Internal	199	10	3nM	0.053911	1.07047	18	183	0.00671011	0.0759217	0.447789	0.484894	414	0.0426926
Internal	161	10	3nM	0.0502037	1.03215	17	150	0.00536826	0.0707451	0.416492	0.534409	283	0.0421103
Internal	75	10	5nM	0.101042	1.15493	19	65	0.0058784	0.0822385	0.455678	0.464903	146	0.0444411
Internal	89	10	5nM	0.106532	1.10103	18	82	0.0051769	0.0842736	0.366803	0.557283	125	0.0528773
Capped	195	10	1nM	0.010442	1.00362	22	185	0.00713744	0.0518108	0.516795	0.438503	427	0.0276435
Capped	243	10	1nM	0.0129956	1.09613	30	236	0.0047401	0.0351771	0.402607	0.52404	614	0.0219529
Capped	188	10	3nM	0.0473275	1.06918	22	161	0.00429804	0.0380118	0.324613	0.57344	359	0.0258255
Capped	133	10	3nM	0.0714765	1.05851	22	123	0.00371998	0.0421182	0.289193	0.573791	402	0.0292506
Capped	122	10	5nM	0.0792854	1.09465	20	116	0.00825693	0.0856181	0.355492	0.610787	319	0.0571571
Capped	122	10	5nM	0.0913315	1.07006	22	119	0.00495704	0.0971618	0.277155	0.683741	349	0.0705668

### Sheet: Cy5-eIF4G ejection
Construct	Framerate (fps)	# Traces	kon	A	Frames before ejection	# on events
Uncapped	10	284	0.00676849	1.06652	20	264
Uncapped	10	97	0.00840854	1.05059	20	80
Internal	10	106	0.00515853	1.00399	12	100
Internal	10	136	0.00579115	1.04879	12	109
Capped	10	107	0.00573087	1.03682	20	95
Capped	10	149	0.00759973	0.864956	20	83

### Sheet: Cy5-eIF4GE injection
				Pre-steady-state				Steady-state
Construct	Framerate (fps)	# Traces	Concentration	kon	A	Frames before injection	# on events	Equilibrium koff (slow)	Equilibrium koff (fast)	A off slow	A off fast	# off events	koff,av
Uncapped	10	257	1nM	0.027	0.975	15	254	0.00417	0.02701	0.336064	0.50779	272	0.017914
Uncapped	10	232	1nM	0.0236853	1.06444	24	220	0.00855946	0.0488293	0.472106	0.442593	398	0.0280447
Uncapped	10	220	3nM	0.0893391	1.06197	20	196	0.006125	0.0930734	0.444346	0.514043	326	0.0527608
Uncapped	10	220	3nM	0.0615723	1.06548	24	214	0.00397336	0.042667	0.328648	0.607068	506	0.0290768
Uncapped	10	323	5nM	0.13555	1.05949	15	275	0.00545071	0.0462429	0.366555	0.558077	620	0.0300716
Uncapped	10	115	5nM	0.121	1.07301	22	101	0.00345363	0.0410847	0.315575	0.637008	190	0.0286181
Internal	10	200	1nM	0.0225122	1.06004	23	192	0.00507781	0.0362793	0.329631	0.565353	500	0.0247875
Internal	10	183	1nM	0.0287757	1.04351	20	169	0.00478693	0.0423359	0.440501	0.508546	189	0.0249075
Internal	10	83	3nM	0.0739942	1.105	24	79	0.00411286	0.0587332	0.270688	0.681431	356	0.0432046
Internal	10	222	3nM	0.0769652	1.08077	20	196	0.00573944	0.0955568	0.484651	0.496206	300	0.0511772
Internal	10	72	5nM	0.104167	1.13464	25	65	0.00727722	0.0999716	0.544792	0.42927	246	0.0481277
Internal	10	189	5nM	0.10458	1.10272	20	169	0.00610973	0.0963108	0.477912	0.463225	239	0.0505065
Capped	10	134	1nM	0.0175708	1.01833	24	131	0.00811658	0.0486344	0.167408	0.727152	269	0.0410519
Capped	10	239	1nM	0.0288131	1.06028	36	225	0.00432855	0.0424653	0.243712	0.62969	694	0.0318237
Capped	10	193	3nM	0.0685991	1.05947	20	180	0.00514192	0.0555249	0.28852	0.644863	565	0.0399509
Capped	10	180	3nM	0.0722933	1.05438	24	166	0.00399479	0.0507404	0.303413	0.631779	793	0.0355742
Capped	10	76	5nM	0.123713	1.10701	20	68	0.00335841	0.0481514	0.312582	0.650931	194	0.0336197
Capped	10	159	5nM	0.11257	1.08732	21	154	0.0050274	0.0442617	0.264047	0.631724	486	0.0326966
Capped	10	96	5nM	0.125511	1.10216	19	89	0.00376739	0.0650405	0.277516	0.677912	340	0.047243

### Sheet: Cy5-eIF4GE ejection
Construct	Framerate (fps)	# Traces	koff	A	Frames before injection	# off events
Uncapped	10	187	0.0061752	1.04748	20	158
Uncapped	10	240	0.00547703	1.05329	22	203
Internal	10	164	0.00537617	0.963462	24	131
Internal	10	176	0.00536734	0.996335	24	122
Internal	10	85	0.00626625	1.00542	20	47
Capped	10	200	0.00480625	1.05018	20	167
Capped	10	231	0.0051329	0.992607	24	208

### Sheet: eIF4F injection (Cy5-eIF4G)
						Pre-steady-state				Steady-state
Construct	Framerate (fps)	4G Type	4F Type	# Traces	Concentration	kon	A	Frames before injection	# events	Equilibrium koff (slow)	Equilibrium koff (fast)	A off slow	A off fast	# off events	kav,off
Capped	10	4GE	A	411	3nM	0.0513972	1.02226	12	378	0.0157682	0.14805	0.674986	0.265472	877	0.0531087
Capped	10	4GE	A	263	3nM	0.0629014	1.02722	18	241	0.0107187	0.0463125	0.408655	0.455292	628	0.0294763
Capped	10	4GE	AB	388	3nM	0.0594971	1.07813	20	346	0.0094789	0.0199983	0.221161	0.63698	620	0.0172872
Capped	10	4GE	AB	219	3nM	0.0862591	1.03648	18	170	0.00439695	0.0197829	0.0601432	0.843772	408	0.0187592
Capped	10	4G alone	A	183	3nM	0.0407146	1.04384	18	168	0.0111623	0.13766	0.317268	0.618659	471	0.0947789
Capped	10	4G alone	A	264	3nM	0.0499228	1.04931	18	239	0.0147857	0.15262	0.381274	0.578043	553	0.0978384
Capped	10	4G alone	AB	297	3nM	0.0637233	1.07956	15	282	0.0166354	0.140951	0.358053	0.614592	1073	0.0951876
Capped	10	4G alone	AB	397	3nM	0.0590943	1.06156	17	371	0.0165266	0.177637	0.369252	0.60977	1518	0.116872
Uncapped	10	4GE	A	381	3nM	0.0767521	1.09238	17	343	0.0134375	0.137182	0.420715	0.532034	1188	0.0825387
Uncapped	10	4GE	A	172	3nM	0.0759069	1.08832	17	156	0.0171438	0.195104	0.492563	0.49443	495	0.106292
Uncapped	10	4GE	AB	241	3nM	0.0855332	1.04151	16	213	0.0218943	0.1386	0.38753	0.563676	800	0.0910533
Uncapped	10	4GE	AB	132	3nM	0.0572456	1.06041	18	125	0.0171968	0.114506	0.394347	0.577124	588	0.0750053
Internal	10	4GE	A	211	3nM	0.0617787	1.06467	18	188	0.014127	0.0626264	0.458293	0.477157	573	0.0388657
Internal	10	4GE	A	243	3nM	0.0671798	1.0461	17	211	0.0189033	0.163184	0.601273	0.373305	607	0.0741689
Internal	10	4GE	AB	229	3nM	0.0668504	1.07335	15	218	0.0267749	0.242125	0.606337	0.386862	749	0.110656
Internal	10	4GE	AB	265	3nM	0.0702209	1.06788	20	245	0.0355387	0.1679	0.501677	0.478347	803	0.100144

### Sheet: eIF4F ejection (Cy5-eIF4G)
Construct	Framerate (fps)	4G Type	4F Type	# Traces	koff	A	Frames before injection	# events
Uncapped	10	4GE	A	179	0.0161894	0.965832	12	159
Uncapped	10	4GE	A	278	0.0203267	1.05223	16	226
Uncapped	10	4GE	AB	229	0.0191014	0.936281	16	197
Uncapped	10	4GE	AB	244	0.0288772	0.993755	17	190
Uncapped	10	4GE	AB -ATP	225	0.00811674	1.0504	15	198
Uncapped	10	4GE	AB -ATP	168	0.00932458	1.02505	20	143
Internal	10	4GE	A	138	0.0170282	0.933545	10	111
Internal	10	4GE	A	551	0.0196133	1.03117	10	493
Internal	10	4GE	A	456	0.0218367	0.967825	12	408
Internal	10	4GE	AB	405	0.0233416	1.0302	16	322
Internal	10	4GE	AB	283	0.0248266	1.02234	16	230
Internal	10	4GE	AB -ATP	186	0.00925022	1.00593	18	162
Internal	10	4GE	AB-ATP	175	0.0130419	1.05783	24	125
Capped	10	4GE	A	385	0.00969161	0.981428	15	369
Capped	10	4GE	A	498	0.00909772	0.967457	15	469
Capped	10	4GE	AB	417	0.011639	1.05833	15	364
Capped	10	4GE	AB	196	0.00605858	0.901122	15	172
Capped	10	4GE	AB -ATP	214	0.00915284	1.04974	15	169
Capped	10	4GE	AB -ATP	238	0.00856394	1.02365	15	207
Capped	10	4G alone	A	82	0.0134538	0.909316	18	64
Capped	10	4G alone	A	219	0.0124153	0.874361	18	173
Capped	10	4G alone	AB	296	0.0240555	0.980821	17	224
Capped	10	4G alone	AB	433	0.0246572	0.103074	15	361
Capped	10	4G alone	AB -ATP	337	0.00935817	1.00556	16	323
Capped	10	4G alone	AB -ATP	343	0.00887093	1.03603	18	314

### Sheet: eIF4F ejection shutter (cy5-4G)
Construct	4G Type	4F Type	Framerate (fps)	# Traces	koff	A	Frames before injection	# events
Uncapped	4G alone	-	0.333	128	0.0210626	0.988346	2	113
Uncapped	4G alone	-	0.333	115	0.0201902	0.957388	2	107
Uncapped	4GE	-	0.333	135	0.0169504	0.979205	2	113
Uncapped	4GE	-	0.333	242	0.0173175	0.974328	2	227
Uncapped	4GE	AB	0.333	431	0.165077	0.936137	2	418
Uncapped	4GE	AB	0.333	546	0.267096	1.01049	2	527
Internal	4G alone	-	0.333	81	0.0224377	0.870367	3	71
Internal	4G alone	-	0.333	260	0.0173861	1.00345	2	248
Internal	4GE	-	0.333	256	0.013629	0.985985	2	217
Internal	4GE	-	0.333	209	0.0205711	0.980392	2	189
Internal	4GE	AB	0.333	591	0.264672	1.00768	2	576
Internal	4GE	AB	0.333	359	0.399526	1.02212	2	350
Capped	4G alone	-	0.333	278	0.0228032	1.012	2	253
Capped	4G alone	-	0.333	186	0.0214545	0.928019	2	150
Capped	4G alone	AB	0.333	482	0.101192	0.832387	2	453
Capped	4G alone	AB	0.333	478	0.145215	0.927851	2	460
Capped	4GE	-	0.333	273	0.0139482	1.05437	2	237
Capped	4GE	-	0.333	224	0.0157894	0.990579	2	184
Capped	4GE	AB	0.333	284	0.0412109	0.836616	2	264
Capped	4GE	AB	0.333	258	0.0449515	0.91352	2	247

### Sheet: Cy5-eIF4E
Construct	Framerate (fps)	# Traces	Concentration	Equilibrium kon (slow)	Equilibrium kon (fast)	A (slow)	A (fast)	# on events	kon,av	Equilibrium koff	A off	# off events
Capped	10	336	5nM	0.00503447	0.0130361	0.870963	0.153738	167	0.00623496	0.23258	0.976763	256
Capped	10	324	5nM	0.00588549	0.0058855	0.470335	0.470335	169	0.00588549	0.254428	1.00964	270
Capped	10	418	25nM	0.00477147	0.0187741	0.21126	0.782025	889	0.0157959	0.223538	0.97209	1051
Capped	10	276	25nM	0.00681078	0.0233939	0.414747	0.568302	742	0.0163975	0.238447	0.997797	879
Capped	10	203	50nM	0.0105672	0.0387706	0.364526	0.635754	1002	0.0284926	0.186113	0.94905	1108
Capped	10	350	50nM	0.00793631	0.030779	0.244969	0.749217	1197	0.0251505	0.237272	0.993598	1314

### Sheet: eIF4GE-Cy5
						Pre-steady-state				Steady-state
Construct	Framerate (fps)	# Traces	Concentration	4G	Injection or ejection	kon or koff	A	Frames before injection or ejection	# events	Equilibrium koff (slow)	Equilibrium koff (fast)	A off slow	A off fast	# off events	kav,off
Capped	10	277	5nM	4GE	Injection	0.0624449	1.04713	17	264	0.0127934	0.0772453	0.406476	0.528229	812	0.049217
Capped	10	517	5nM	4GE	Injection	0.0731379	1.04445	20	478	0.0126733	0.0574331	0.438828	0.480387	1736	0.0360651
Capped	10	285	5nM	4GE	Ejection	0.0127437	1.06241	22	229
Capped	10	355	5nM	4GE	Ejection	0.0105519	0.991325	22	255
Capped	10	378	5nM	4FB	Ejection	0.0160774	0.94256	12	287
Capped	10	585	5nM	4FB	Ejection	0.0169887	0.917569	12	502
Uncapped	10	212	5nM	4GE	Injection	0.0650992	1.05101	20	191	0.0153285	0.0797688	0.477321	0.468371	748	0.0472437
Uncapped	10	407	5nM	4GE	Injection	0.0820542	1.06867	26	373	0.0171597	0.173687	0.629002	0.347886	1188	0.0729016
Uncapped	10	78	5nM	4GE	Ejection	0.00929994	0.890433	12	62
Uncapped	10	190	5nM	4GE	Ejection	0.00861126	0.890423	12	141
Uncapped	10	210	5nM	4FB	Ejection	0.0624051	0.994001	12	141
Uncapped	10	273	5nM	4FB	Ejection	0.055538	0.842715	12	209
Internal	10	244	5nM	4GE	Injection	0.0603273	1.03826	22	218	0.0199	0.13087	0.52743	0.451658	1099	0.0710911
Internal	10	235	5nM	4GE	Injection	0.0662592	1.01827	22	214	0.0152732	0.0946793	0.482309	0.482205	880	0.054972
Internal	10	155	5nM	4GE	Ejection	0.00976663	0.940432	20	88
Internal	10	159	5nM	4GE	Ejection	0.0110489	0.955704	15	120
Internal	10	383	5nM	4FB	Ejection	0.0366527	0.824333	12	233
Internal	10	283	5nM	4FB	Ejection	0.0378501	0.898709	8	228
